# Molecular evolution of the ependymin-related gene *epdl2* in African weakly electric fish

**DOI:** 10.1101/2022.07.13.499928

**Authors:** Mauricio Losilla, Jason R. Gallant

## Abstract

Gene duplication and subsequent molecular evolution can give rise to taxon-specific gene specializations. In a previous study, we found evidence that African weakly electric fish (Mormyridae) may have as many as three copies of the *epdl2* gene, and the expression of two *epdl2* genes is correlated with electric signal divergence. *Epdl2* belongs to the ependymin-related family (EPDR), a functionally diverse family of secretory glycoproteins. In this study, we first describe vertebrate EPDR evolution and then present a detailed evolutionary history of *epdl2* in Mormyridae with emphasis on the speciose genus *Paramormyrops*. Using Sanger sequencing, we confirm three apparently functional *epdl2* genes in *P. kingsleyae*. Next, we developed a nanopore-based amplicon sequencing strategy and bioinformatics pipeline to obtain and classify full-length *epdl2* gene sequences (N = 34) across Mormyridae. Our phylogenetic analysis proposes three or four *epdl2* paralogs dating from early *Paramormyrops* evolution. Finally, we conducted selection tests which detected positive selection around the duplication events and identified ten sites likely targeted by selection in the resulting paralogs. These sites’ locations in our modeled 3D protein structure involve four sites in ligand binding and six sites in homodimer formation. Together, these findings strongly imply that *epdl2* genes display signatures of selection-driven functional specialization after tandem duplications in the rapidly speciating *Paramormyrops*. Considering previous evidence, we propose that *epdl2* may contribute to electric signal diversification in mormyrids, an important aspect of species recognition during mating.
