## Supplemental Table 3 for "Molecular evolution of the ependymin-related gene *epdl2* in African weakly electric fish"

### Sheet: Final_Table
Species	Sex	Sample Name	NCBI SRA	NCBI BioSample	NCBI BioProject	Source / Locality Name	MSUM1 Accession Number	Date of Capture	Latitude	Longitude
Brevimyrus niger	Not Determined	BN1	SRR19573073	SAMN28901576	PRJNA846731	Pet Trade
Campylomormyrus sp.	Not Determined	CspUnk1	SRR19573072	SAMN28901577	PRJNA846731	Wild Captured by Kerri Ackerly - Uganda Site Unknown
Gnathonemus petersii	Not Determined	GP52	SRR19573061	SAMN28901556	PRJNA846731	Pet Trade - Provided by Bruce Carlson
Ivindomyrus marchei	Male	MSU-256	SRR19573053	SAMN28901557	PRJNA846731	Louetsi River (Below Bongolo Falls)	MSUM IC IC.7367	2019-07-06	02° 14' 00.78" S	011° 27' 43.47" E
Marcusenius moori	Not Determined	MSU-267	SRR19573051	SAMN28901558	PRJNA846731	Bengue Creek (Tributary of Moussobo)	MSUM IC IC.7378	2019-07-11	02° 13' 32.48" S	011° 27' 27.09" E
Marcusenius ntemensis	Female	MSU-486	SRR19573066	SAMN28901559	PRJNA846731	Ivindo River (Downstream of Loa-Loa Rapids)	MSUM IC IC.7597	2019-07-23	00° 31' 16.76" N	012° 49' 24.69" E
Mormyrops zanclirostris	Male	MSU-259	SRR19573052	SAMN28901560	PRJNA846731	Louetsi River (Below Bongolo Falls)	MSUM IC IC.7370	2019-07-06	02° 14' 00.78" S	011° 27' 43.47" E
Mormyrus rume	Not Determined	MR1	SRR19573056	SAMN28901555	PRJNA846731	Pet Trade - Provided by Bruce Carlson
Paramormyrops curvifrons	Not Determined	MSU-555	SRR19573060	SAMN28901561	PRJNA846731	Ivindo River (Downstream of Loa-Loa Rapids)	MSUM IC IC.7666	2019-07-23	00° 31' 16.76" N	012° 49' 24.69" E
Paramormyrops hopkinsi	Not Determined	MSU-447	SRR19573068	SAMN28901562	PRJNA846731	Balé Creek	MSUM IC IC.7558	2019-07-22	00° 31' 08.82" N	012° 47' 58.10" E
Paramormyrops kingsleyae (APA)	Female	MSU-160	SRR19573669	SAMN28901579	PRJNA846755	Apassa Creek	MSUM IC IC.7271	2019-07-06	02° 12' 34.19" S	011° 27' 34.14" E
Paramormyrops kingsleyae (BAM)	Male	MSU-311	SRR19573050	SAMN28901563	PRJNA846731	Confluence of Bambomo and Mouyabi Creek	MSUM IC IC.7422	2019-07-13	02° 09' 47.89" S	011° 27' 43.01" E
Paramormyrops sp. MAG (Type I)	Not Determined	MSU-550	SRR19573063	SAMN28901565	PRJNA846731	Ivindo River (Downstream of Loa-Loa Rapids)	MSUM IC IC.7661	2019-07-23	00° 31' 16.76" N	012° 49' 24.69" E
Paramormyrops sp. MAG (Type II)	Male	MSU-558	SRR19573059	SAMN28901564	PRJNA846731	Ivindo River (Downstream of Loa-Loa Rapids)	MSUM IC IC.7669	2019-07-23	00° 31' 16.76" N	012° 49' 24.69" E
Paramormyrops sp. NGO	Female	MSU-235	SRR19573055	SAMN28901566	PRJNA846731	Louetsi River (Below Bongolo Falls)	MSUM IC IC.7346	2019-07-06	02° 14' 00.78" S	011° 27' 43.47" E
Paramormyrops sp. OFF	Male	MSU-240	SRR19573054	SAMN28901567	PRJNA846731	Unnamed Stream (Tributary of Louetsi, Above Bongolo Falls)	MSUM IC IC.7351	2019-07-09	02° 13' 56.03" S	011° 27' 52.76" E
Paramormyrops sp. SN2	Not Determined	MSU-328	SRR19573071	SAMN28901568	PRJNA846731	Louetsi River (Below Bongolo Falls)	MSUM IC IC.7439	2019-07-06	02° 14' 00.78" S	011° 27' 43.47" E
Paramormyrops sp. SN3	Not Determined	MSU-386	SRR19573070	SAMN28901569	PRJNA846731	Mouvanga Creek	MSUM IC IC.7497	2019-07-15	02° 19' 40.18" S	011° 41' 08.83" E
Paramormyrops sp. SN9	Not Determined	MSU-532	SRR19573065	SAMN28901570	PRJNA846731	Ivindo River (Downstream of Loa-Loa Rapids)	MSUM IC IC.7643	2019-07-23	00° 31' 16.76" N	012° 49' 24.69" E
Paramormyrops sp. SZA	Male	MSU-434	SRR19573069	SAMN28901571	PRJNA846731	Balé Creek	MSUM IC IC.7545	2019-07-22	00° 31' 08.82" N	012° 47' 58.10" E
Paramormyrops sp. TEN	Not Determined	MSU-551	SRR19573062	SAMN28901572	PRJNA846731	Ivindo River (Downstream of Loa-Loa Rapids)	MSUM IC IC.7662	2019-07-23	00° 31' 16.76" N	012° 49' 24.69" E
Paramormyrops sp. TEU	Female	MSU-549	SRR19573064	SAMN28901573	PRJNA846731	Ivindo River (Downstream of Loa-Loa Rapids)	MSUM IC IC.7660	2019-07-23	00° 31' 16.76" N	012° 49' 24.69" E
Petrocephalus simus	Not Determined	MSU-477	SRR19573067	SAMN28901574	PRJNA846731	Balé Creek	MSUM IC IC.7588	2019-07-22	00° 31' 08.82" N	012° 47' 58.10" E
Pollimyrus adspersus	Not Determined	PAdsp1	SRR19573057	SAMN28901578	PRJNA846731	Pet Trade
Stomatorhinus ivindoensis	Not Determined	MSU-562	SRR19573058	SAMN28901575	PRJNA846731	Balé Creek	MSUM IC IC.7673	2019-07-22	00° 31' 08.82" N	012° 47' 58.10" E
1Michigan State University Museum
